# Single-cell Genome-and-Transcriptome sequencing without upfront whole-genome amplification reveals cell state plasticity of melanoma subclones

**DOI:** 10.1101/2023.01.13.521174

**Authors:** Koen Theunis, Sebastiaan Vanuytven, Florian Rambow, Daniel Brown, Michiel Van Der Haegen, Oskar Marin-Bejar, Aljosja Rogiers, Nina Van Raemdonck, Eleonora Leucci, Jonas Demeulemeester, Alejandro Sifrim, Jean-Christophe Marine, Thierry Voet

## Abstract

Single-cell multi-omics methods are enabling the study of cell state diversity, which is largely determined by the interplay of the genome, epigenome, and transcriptome. Here, we describe Gtag&T-seq, a genome-and-transcriptome sequencing (G&T-seq) protocol of the same single cells that omits whole-genome amplification (WGA) by using direct genomic tagmentation (Gtag). Gtag drastically decreases the cost and improves coverage uniformity at both the single-cell and pseudo-bulk level when compared to WGA-based G&T-seq. We also show that transcriptome-based DNA copy number inference has limited resolution and accuracy, underlining the importance of affordable multi-omic approaches. Moreover, applying Gtag&T-seq to a melanoma xenograft model before treatment and at minimal residual disease revealed differential cell state plasticity and treatment response between cancer subclones. In summary, Gtag&T-seq is a low-cost and accurate single-cell multi-omics method enabling the exploration of genetic alterations and their functional consequences in single cells at scale.
