## Supplemental_Figures_Data_Tables for "Single-cell Genome-and-Transcriptome sequencing without upfront whole-genome amplification reveals cell state plasticity of melanoma subclones": Supplemental_Data_S1.xlsx

### Sheet: HCC38
cancer_BL	method	DNA_nr	total_reads	total_reads_400K	mapped_dedup_400K	perc_dup	mapd_400K	DNA_read_fail	DNA_MAPD_fail	RNA_nr	RNAfail
BL	Gtag	DNA_1	319222	319222	314621	6.9935	0.462328	pass	pass	RNA_1	no
BL	Gtag	DNA_2	504988	397869	388763	9.1114	0.576797	pass	pass	RNA_2	no
BL	Gtag	DNA_3	453963	398333	392617	6.8491	0.419506	pass	pass	RNA_3	no
BL	Gtag	DNA_4	401297	398431	388306	9.1656	0.55691	pass	pass	RNA_4	no
BL	Gtag	DNA_5	452578	398443	393370	6.7604	0.444234	pass	pass	RNA_5	no
BL	Gtag	DNA_6	462767	398366	390936	6.6975	0.463689	pass	pass	RNA_6	no
BL	Gtag	DNA_7	308073	308073	303270	6.3609	0.467312	pass	pass	RNA_7	no
BL	Gtag	DNA_8	353922	353922	345924	8.6437	0.517795	pass	pass	RNA_8	no
BL	Gtag	DNA_9	633353	399576	396414	4.6123	0.380248	pass	pass	RNA_9	no
BL	Gtag	DNA_10	411921	398765	388456	10.268	0.54631	pass	pass	RNA_10	no
BL	Gtag	DNA_11	251616	251616	248189	5.844	0.47337	pass	pass	RNA_11	no
BL	Gtag	DNA_12	728307	398873	395490	4.411	0.321875	pass	pass	RNA_12	no
BL	Gtag	DNA_13	352909	352909	334227	7.3223	0.443823	pass	pass	RNA_13	no
BL	Gtag	DNA_14	459617	398747	374485	9.5493	0.454278	pass	pass	RNA_14	yes
BL	Gtag	DNA_15	316209	316209	310375	7.1035	0.500567	pass	pass	RNA_15	no
BL	Gtag	DNA_16	323620	323620	280711	8.8732	0.515039	pass	pass	RNA_16	no
BL	Gtag	DNA_17	323992	323992	317428	7.3556	0.499743	pass	pass	RNA_17	yes
BL	Gtag	DNA_18	552092	398231	394468	5.3507	0.331017	pass	pass	RNA_18	no
BL	Gtag	DNA_19	585334	397806	394118	5.0815	0.333134	pass	pass	RNA_19	no
BL	Gtag	DNA_20	403763	398618	390406	9.6493	0.441664	pass	pass	RNA_20	yes
BL	Gtag	DNA_21	298855	298855	293325	6.8544	0.382446	pass	pass	RNA_21	yes
BL	Gtag	DNA_22	456860	398647	354780	9.8229	0.479878	pass	pass	RNA_22	yes
BL	Gtag	DNA_23	275827	275827	269852	6.3922	0.386781	pass	pass	RNA_23	no
BL	Gtag	DNA_24	306358	306358	302280	6.9166	0.385805	pass	pass	RNA_24	no
BL	Gtag	DNA_25	388880	388880	383500	6.5537	0.456529	pass	pass	RNA_25	yes
BL	Gtag	DNA_26	560247	398936	391163	7.5343	0.534179	pass	pass	RNA_26	no
BL	Gtag	DNA_27	408186	398452	393474	6.1228	0.400001	pass	pass	RNA_27	no
BL	Gtag	DNA_28	346246	346246	337731	7.5518	0.52619	pass	pass	RNA_28	no
BL	Gtag	DNA_29	525246	399487	394921	5.3375	0.31619	pass	pass	RNA_29	no
BL	Gtag	DNA_30	353957	353957	349822	5.9811	0.440503	pass	pass	RNA_30	no
BL	Gtag	DNA_31	299081	299081	292786	6.7654	0.542232	pass	pass	RNA_31	no
BL	Gtag	DNA_32	307168	307168	302194	6.281	0.4216	pass	pass	RNA_32	no
BL	Gtag	DNA_33	771237	398625	382288	5.6657	0.478225	pass	pass	RNA_33	yes
BL	Gtag	DNA_34	304828	304828	300995	5.4916	0.434973	pass	pass	RNA_34	no
BL	Gtag	DNA_35	403515	398508	392353	6.5416	0.422497	pass	pass	RNA_35	yes
BL	Gtag	DNA_36	390407	390407	384743	6.8103	0.463739	pass	pass	RNA_36	no
BL	Gtag	DNA_37	564059	398408	389264	8.6114	0.590963	pass	pass	RNA_37	yes
BL	Gtag	DNA_38	371945	371945	367080	6.7893	0.397384	pass	pass	RNA_38	no
BL	Gtag	DNA_39	402795	398373	392569	7.3489	0.418205	pass	pass	RNA_39	no
BL	Gtag	DNA_40	857203	397864	387128	5.3696	0.42904	pass	pass	RNA_40	no
BL	Gtag	DNA_41	409969	398524	392871	7.629	0.434485	pass	pass	RNA_41	no
BL	Gtag	DNA_42	306250	306250	298271	8.5997	0.495774	pass	pass	RNA_42	no
BL	Gtag	DNA_43	530339	398388	393028	6.3334	0.427877	pass	pass	RNA_43	yes
BL	Gtag	DNA_44	307968	307968	303058	5.8824	0.438937	pass	pass	RNA_44	no
BL	Gtag	DNA_45	708446	398156	394567	4.2887	0.325006	pass	pass	RNA_45	no
BL	Gtag	DNA_46	282044	282044	275755	7.816	0.45197	pass	pass	RNA_46	no
BL	Gtag	DNA_47	345689	345689	339566	7.1854	0.388659	pass	pass	RNA_47	no
BL	Gtag	DNA_48	419888	398480	386788	10.5648	0.488024	pass	pass	RNA_48	yes
BL	Gtag	DNA_49	235746	235746	232087	5.952	0.443502	pass	pass	RNA_49	no
BL	Gtag	DNA_50	396988	396988	392515	7.2178	0.373102	pass	pass	RNA_50	no
BL	Gtag	DNA_51	1110665	398512	394540	3.6162	0.330747	pass	pass	RNA_51	no
BL	Gtag	DNA_52	471630	398494	382720	9.1341	0.464037	pass	pass	RNA_52	no
BL	Gtag	DNA_53	383032	383032	377076	7.4748	0.463248	pass	pass	RNA_53	no
BL	Gtag	DNA_54	253539	253539	246341	8.5909	0.610994	pass	pass	RNA_54	no
BL	Gtag	DNA_55	469913	398288	392152	6.6962	0.411168	pass	pass	RNA_55	no
BL	Gtag	DNA_56	355585	355585	350918	7.2148	0.456354	pass	pass	RNA_56	yes
BL	Gtag	DNA_57	337453	337453	333144	6.424	0.434436	pass	pass	RNA_57	no
BL	Gtag	DNA_58	314004	314004	308056	7.4422	0.509586	pass	pass	RNA_58	no
BL	Gtag	DNA_59	598567	398514	394009	5.1215	0.291444	pass	pass	RNA_59	no
BL	Gtag	DNA_60	383933	383933	371348	10.3844	0.580711	pass	pass	RNA_60	yes
BL	Gtag	DNA_61	348596	348596	343473	6.5282	0.438044	pass	pass	RNA_61	no
BL	Gtag	DNA_62	298290	298290	293534	7.0478	0.480874	pass	pass	RNA_62	no
BL	picoPlex	DNA_63	3173084	399856	29726	0.5485	0.92615	pass	fail	RNA_63	no
BL	picoPlex	DNA_64	3241957	399668	44002	0.5403	0.814531	pass	fail	RNA_64	no
BL	picoPlex	DNA_65	3305535	401369	34595	0.8123	0.814724	pass	fail	RNA_65	no
BL	picoPlex	DNA_66	3226957	397025	26778	0.7968	0.873339	pass	fail	RNA_66	no
BL	picoPlex	DNA_67	4927771	400189	24373	0.59	0.92413	pass	fail	RNA_67	no
BL	picoPlex	DNA_68	5861958	397594	47511	1.3269	0.761428	pass	fail	RNA_68	no
BL	picoPlex	DNA_69	4229174	396417	48007	1.2668	0.75829	pass	fail	RNA_69	no
BL	picoPlex	DNA_70	4670381	396235	59918	1.0104	0.714602	pass	fail	RNA_70	no
BL	picoPlex	DNA_71	7166324	394634	75719	1.0404	0.61711	pass	pass	RNA_71	no
BL	picoPlex	DNA_72	5849512	397859	42829	0.6238	0.786501	pass	fail	RNA_72	no
BL	picoPlex	DNA_73	6667784	395295	126825	5.9529	0.553638	pass	pass	RNA_73	no
BL	picoPlex	DNA_74	4372228	399290	60975	2.9578	0.688438	pass	fail	RNA_74	no
BL	picoPlex	DNA_75	7339044	396510	129483	1.8982	0.532461	pass	pass	RNA_75	no
BL	picoPlex	DNA_76	5764982	397280	54894	3.3107	0.750777	pass	fail	RNA_76	no
BL	picoPlex	DNA_77	5423214	396609	62506	3.6858	0.672957	pass	fail	RNA_77	no
BL	picoPlex	DNA_78	20574019	391249	217404	4.6389	0.500329	pass	pass	RNA_78	no
BL	picoPlex	DNA_79	12588070	390427	150230	7.2881	0.546162	pass	pass	RNA_79	no
BL	picoPlex	DNA_80	9699283	396091	161706	4.0334	0.51807	pass	pass	RNA_80	no
BL	picoPlex	DNA_81	6051480	399856	116688	4.0339	0.58444	pass	pass	RNA_81	no
BL	picoPlex	DNA_82	8142136	398226	86697	2.393	0.62245	pass	pass	RNA_82	no
BL	picoPlex	DNA_83	4934342	401180	96841	2.0964	0.586269	pass	pass	RNA_83	no
BL	picoPlex	DNA_84	10657258	393623	154480	5.3072	0.526177	pass	pass	RNA_84	no
BL	picoPlex	DNA_85	9918356	396769	108941	4.4088	0.622982	pass	pass	RNA_85	no
BL	picoPlex	DNA_86	6401422	397576	99820	4.3223	0.63926	pass	pass	RNA_86	no
BL	picoPlex	DNA_87	4621248	397554	102075	2.7842	0.569825	pass	pass	RNA_87	no
BL	picoPlex	DNA_88	5945761	398681	85024	1.4689	0.635489	pass	pass	RNA_88	no
BL	picoPlex	DNA_89	3786255	397074	50802	1.3535	0.717864	pass	fail	RNA_89	no
BL	picoPlex	DNA_90	10004025	390876	180206	2.9081	0.501565	pass	pass	RNA_90	no
BL	picoPlex	DNA_91	7755905	396204	109458	4.4886	0.611604	pass	pass	RNA_91	no
BL	picoPlex	DNA_92	10116499	394143	177174	4.5649	0.517625	pass	pass	RNA_92	no
BL	picoPlex	DNA_93	4310721	397364	96584	1.1347	0.607685	pass	pass	RNA_93	no
BL	picoPlex	DNA_94	5318123	397284	46346	0.7005	0.779866	pass	fail	RNA_94	no
BL	picoPlex	DNA_95	3760720	399447	71505	1.2569	0.669346	pass	fail	RNA_95	no
BL	picoPlex	DNA_96	7202678	396456	172573	2.1586	0.496473	pass	pass	RNA_96	no
BL	picoPlex	DNA_97	6029313	397995	150727	1.9713	0.507549	pass	pass	RNA_97	no
BL	picoPlex	DNA_98	5225476	398533	107015	1.6486	0.623307	pass	pass	RNA_98	no
BL	picoPlex	DNA_99	3458048	397820	103253	0.8704	0.597799	pass	pass	RNA_99	no
BL	picoPlex	DNA_100	3598745	400346	72693	0.8432	0.688071	pass	fail	RNA_100	no
BL	picoPlex	DNA_101	3988220	399743	72538	0.8215	0.645585	pass	fail	RNA_101	no
BL	picoPlex	DNA_102	5037960	397700	113220	1.0228	0.584583	pass	pass	RNA_102	no
HCC38	Gtag	DNA_103	592889	398785	377245	4.7722	0.438422	pass	pass	RNA_103	no
HCC38	Gtag	DNA_104	904533	397900	370590	5.9618	0.473357	pass	pass	RNA_104	no
HCC38	Gtag	DNA_105	604010	398495	376859	4.8401	0.394466	pass	pass	RNA_105	no
HCC38	Gtag	DNA_106	1090918	397882	379047	4.1536	0.392048	pass	pass	RNA_106	no
HCC38	Gtag	DNA_107	606596	398572	376590	4.9193	0.445783	pass	pass	RNA_107	yes
HCC38	Gtag	DNA_108	537910	398649	377569	4.6302	0.420517	pass	pass	RNA_108	yes
HCC38	Gtag	DNA_109	493444	398778	378535	4.4926	0.448734	pass	pass	RNA_109	no
HCC38	Gtag	DNA_110	725589	398475	359878	5.7918	0.426715	pass	pass	RNA_110	no
HCC38	Gtag	DNA_111	422913	398367	372401	5.7339	0.394609	pass	pass	RNA_111	no
HCC38	Gtag	DNA_112	592332	398678	361578	7.8656	0.505348	pass	pass	RNA_112	no
HCC38	Gtag	DNA_113	356867	356867	333163	5.7165	0.442517	pass	pass	RNA_113	no
HCC38	Gtag	DNA_114	527675	398375	375280	5.121	0.435131	pass	pass	RNA_114	no
HCC38	Gtag	DNA_115	454546	397952	375156	5.2104	0.424714	pass	pass	RNA_115	no
HCC38	Gtag	DNA_116	753345	397860	375797	4.9543	0.395895	pass	pass	RNA_116	no
HCC38	Gtag	DNA_117	978084	398387	384694	3.1539	0.292837	pass	pass	RNA_117	no
HCC38	Gtag	DNA_118	485533	399359	367204	6.6953	0.489902	pass	pass	RNA_118	yes
HCC38	Gtag	DNA_119	397429	397429	372540	5.6271	0.426929	pass	pass	RNA_119	no
HCC38	Gtag	DNA_120	383576	383576	359879	5.3764	0.442083	pass	pass	RNA_120	no
HCC38	Gtag	DNA_121	272779	272779	256485	5.1884	0.459902	pass	pass	RNA_121	no
HCC38	Gtag	DNA_122	486711	398425	367501	6.4218	0.43291	pass	pass	RNA_122	no
HCC38	Gtag	DNA_123	384035	384035	360557	5.5783	0.338418	pass	pass	RNA_123	no
HCC38	Gtag	DNA_124	605334	398897	363000	7.1966	0.439492	pass	pass	RNA_124	yes
HCC38	Gtag	DNA_125	293556	293556	278037	4.5188	0.404153	pass	pass	RNA_125	no
HCC38	Gtag	DNA_126	198387	198387	188063	4.4402	0.444361	pass	pass	RNA_126	no
HCC38	Gtag	DNA_127	385299	385299	361389	5.7011	0.422376	pass	pass	RNA_127	no
HCC38	Gtag	DNA_128	1140301	398248	376275	4.7565	0.443151	pass	pass	RNA_128	no
HCC38	Gtag	DNA_129	700982	397620	376649	4.4153	0.402216	pass	pass	RNA_129	no
HCC38	Gtag	DNA_130	733754	399062	369183	6.329	0.559312	pass	pass	RNA_130	no
HCC38	Gtag	DNA_131	605787	399003	378378	4.6	0.399104	pass	pass	RNA_131	no
HCC38	Gtag	DNA_132	449639	398398	371493	5.941	0.541907	pass	pass	RNA_132	no
HCC38	Gtag	DNA_133	492566	398716	376558	4.9068	0.431334	pass	pass	RNA_133	no
HCC38	Gtag	DNA_134	735925	398093	360204	5.6359	0.48577	pass	pass	RNA_134	no
HCC38	Gtag	DNA_135	802247	397912	381468	3.7269	0.344576	pass	pass	RNA_135	no
HCC38	Gtag	DNA_136	924497	398058	354120	4.8767	0.471553	pass	pass	RNA_136	no
HCC38	Gtag	DNA_137	379834	379834	354215	6.0752	0.407338	pass	pass	RNA_137	no
HCC38	Gtag	DNA_138	706880	398378	298227	6.7354	0.456596	pass	pass	RNA_138	no
HCC38	Gtag	DNA_139	337668	337668	317210	5.3339	0.409162	pass	pass	RNA_139	no
HCC38	Gtag	DNA_140	852656	398710	383772	3.3351	0.409741	pass	pass	RNA_140	no
HCC38	Gtag	DNA_141	956043	398896	373274	5.4858	0.460563	pass	pass	RNA_141	no
HCC38	Gtag	DNA_142	505725	398237	373843	4.6339	0.423276	pass	pass	RNA_142	no
HCC38	Gtag	DNA_143	462093	399001	371017	5.768	0.542006	pass	pass	RNA_143	no
HCC38	Gtag	DNA_144	537368	398536	376236	4.8203	0.438215	pass	pass	RNA_144	no
HCC38	Gtag	DNA_145	579179	398760	376978	4.7468	0.433074	pass	pass	RNA_145	no
HCC38	Gtag	DNA_146	404761	398495	372601	5.6799	0.457306	pass	pass	RNA_146	no
HCC38	Gtag	DNA_147	752482	397947	368914	5.9028	0.475628	pass	pass	RNA_147	no
HCC38	Gtag	DNA_148	652746	398075	378056	4.4045	0.397181	pass	pass	RNA_148	yes
HCC38	Gtag	DNA_149	807587	398736	365796	5.8095	0.511123	pass	pass	RNA_149	no
HCC38	Gtag	DNA_150	451607	399001	376240	4.7069	0.433685	pass	pass	RNA_150	yes
HCC38	Gtag	DNA_151	596452	398505	378912	4.26	0.477379	pass	pass	RNA_151	yes
HCC38	Gtag	DNA_152	495329	398900	374695	5.3036	0.440728	pass	pass	RNA_152	no
HCC38	Gtag	DNA_153	944367	398960	374347	5.38	0.437865	pass	pass	RNA_153	no
HCC38	Gtag	DNA_154	454623	398753	376016	5.0928	0.479366	pass	pass	RNA_154	no
HCC38	Gtag	DNA_155	849407	398301	375099	5.0319	0.504241	pass	pass	RNA_155	no
HCC38	Gtag	DNA_156	532740	398297	376641	4.9205	0.456998	pass	pass	RNA_156	no
HCC38	Gtag	DNA_157	485067	398279	376921	4.5918	0.453159	pass	pass	RNA_157	no
HCC38	Gtag	DNA_158	762322	398267	382913	3.3281	0.338123	pass	pass	RNA_158	no
HCC38	Gtag	DNA_159	1082005	397364	342622	3.8455	0.309695	pass	pass	RNA_159	no
HCC38	Gtag	DNA_160	344506	344506	322140	5.6821	0.487698	pass	pass	RNA_160	no
HCC38	Gtag	DNA_161	2739995	397453	377418	2.2223	0.20764	pass	pass	RNA_161	no
HCC38	Gtag	DNA_162	413824	398322	375628	5.1045	0.373094	pass	pass	RNA_162	no
HCC38	Gtag	DNA_163	500222	398163	375391	5.0792	0.434045	pass	pass	RNA_163	no
HCC38	picoPlex	DNA_164	2153346	398307	102245	1.0094	0.638421	pass	pass	RNA_164	no
HCC38	picoPlex	DNA_165	4689728	397491	29015	0.5573	0.898811	pass	fail	RNA_165	no
HCC38	picoPlex	DNA_166	2428569	398827	87087	1.3754	0.66441	pass	fail	RNA_166	no
HCC38	picoPlex	DNA_167	4792303	397746	72369	0.7096	0.673838	pass	fail	RNA_167	no
HCC38	picoPlex	DNA_168	4251446	398727	38883	0.7903	0.876737	pass	fail	RNA_168	no
HCC38	picoPlex	DNA_169	4627774	398217	55267	0.7697	0.744839	pass	fail	RNA_169	no
HCC38	picoPlex	DNA_170	3257729	397164	92031	0.8742	0.615123	pass	pass	RNA_170	no
HCC38	picoPlex	DNA_171	4527377	399218	67146	1.4187	0.719797	pass	fail	RNA_171	no
HCC38	picoPlex	DNA_172	3844367	400635	91730	1.1062	0.630308	pass	pass	RNA_172	no
HCC38	picoPlex	DNA_173	3220586	398195	79871	1.114	0.665003	pass	fail	RNA_173	no
HCC38	picoPlex	DNA_174	3525873	399937	130782	1.9505	0.577693	pass	pass	RNA_174	no
HCC38	picoPlex	DNA_175	3065066	397731	189434	2.9202	0.551754	pass	pass	RNA_175	no
HCC38	picoPlex	DNA_176	8557945	393050	227334	5.0243	0.413966	pass	pass	RNA_176	no
HCC38	picoPlex	DNA_177	3162964	397712	100598	1.039	0.590547	pass	pass	RNA_177	no
HCC38	picoPlex	DNA_178	3242964	399530	126946	0.9642	0.583446	pass	pass	RNA_178	no
HCC38	picoPlex	DNA_179	4365245	398324	101590	1.1832	0.688361	pass	fail	RNA_179	no
HCC38	picoPlex	DNA_180	4142453	398181	110568	1.1213	0.813836	pass	fail	RNA_180	no
HCC38	picoPlex	DNA_181	3704374	396169	106430	1.1261	0.606912	pass	pass	RNA_181	no
HCC38	picoPlex	DNA_182	3138086	398578	94393	1.1002	0.640767	pass	fail	RNA_182	no
HCC38	picoPlex	DNA_183	2199921	399628	86285	1.7297	0.631889	pass	pass	RNA_183	no
HCC38	picoPlex	DNA_184	5842481	397123	200201	2.9655	0.49561	pass	pass	RNA_184	no
HCC38	picoPlex	DNA_185	3508453	400729	113340	1.2298	0.568206	pass	pass	RNA_185	no
HCC38	picoPlex	DNA_186	3567493	399905	142230	1.1551	0.537778	pass	pass	RNA_186	no
HCC38	picoPlex	DNA_187	4311980	396173	171423	1.2766	0.544342	pass	pass	RNA_187	no
HCC38	picoPlex	DNA_188	2819714	398167	100748	0.9331	0.586527	pass	pass	RNA_188	no
HCC38	picoPlex	DNA_189	4795865	397065	67156	1.6352	0.900545	pass	fail	RNA_189	no
HCC38	picoPlex	DNA_190	3154114	397760	93314	1.0651	0.642899	pass	fail	RNA_190	no
HCC38	picoPlex	DNA_191	1849007	399683	71216	1.354	0.836176	pass	fail	RNA_191	no
