## Supplemental_Figures_Data_Tables for "Single-cell Genome-and-Transcriptome sequencing without upfront whole-genome amplification reveals cell state plasticity of melanoma subclones": Supplemental_Table_S1.xlsx

### Sheet: Table S1
Supplemental Table S1: ANOVA table showing subclone-specific gene-dosage effects.
Gene	log(copy number) gene dossage effect	Subclone-specific effect
KLHL22	2.53E-08	2.85E-15
MED15	5.26E-26	6.69E-01
TMEM191A	9.51E-25	1.88E-09
PI4KA	6.41E-34	5.51E-16
SNAP29	1.75E-42	2.43E-01
CRKL	6.14E-40	4.75E-01
AIFM3	1.17E-07	1.78E-03
LZTR1	5.89E-22	4.72E-36
THAP7	3.55E-24	3.79E-25
TUBA3FP	6.86E-13	3.35E-03
P2RX6	1.62E-07	1.30E-03
