## Supplemental_Figures_Data_Tables for "Single-cell Genome-and-Transcriptome sequencing without upfront whole-genome amplification reveals cell state plasticity of melanoma subclones": Supplemental_Table_S2.xlsx

### Sheet: Table S2
Supplemental Table S2: Genome-wide gene set enrichment analysis (GSEA) reveals a strong enrichment of gene ontology terms related to pigmentation for genes negatively correlated with the copy number of 22q11.21.
Pathway	pval	padj	ES	NES	Size
GO_OXIDOREDUCTASE_ACTIVITY_ACTING_ON_NAD_P_H_QUINONE_OR_SIMILAR_COMPOUND_AS_ACCEPTOR	3.96E-04	3.95E-02	6.24E-01	2.36E+00	50
GO_NADH_DEHYDROGENASE_COMPLEX	4.00E-04	3.95E-02	6.38E-01	2.33E+00	42
GO_SMN_SM_PROTEIN_COMPLEX	4.04E-04	3.95E-02	7.15E-01	2.11E+00	17
GO_RESPIRATORY_CHAIN	3.94E-04	3.95E-02	5.08E-01	2.09E+00	74
GO_REPLACEMENT_OSSIFICATION	4.03E-04	3.95E-02	6.89E-01	2.08E+00	19
GO_ELECTRON_TRANSPORT_CHAIN	3.99E-04	3.95E-02	4.92E-01	2.07E+00	88
GO_MITOCHONDRIAL_RESPIRATORY_CHAIN_COMPLEX_I_BIOGENESIS	3.98E-04	3.95E-02	5.44E-01	2.07E+00	51
GO_OXIDOREDUCTASE_ACTIVITY_ACTING_ON_NAD_P_H	3.98E-04	3.95E-02	4.82E-01	2.01E+00	82
GO_PROTEASOME_COMPLEX	3.96E-04	3.95E-02	4.78E-01	1.95E+00	72
GO_INNER_MITOCHONDRIAL_MEMBRANE_PROTEIN_COMPLEX	3.92E-04	3.95E-02	4.48E-01	1.94E+00	99
GO_OXIDATIVE_PHOSPHORYLATION	3.98E-04	3.95E-02	4.55E-01	1.88E+00	78
GO_CELLULAR_RESPIRATION	3.88E-04	3.95E-02	4.14E-01	1.87E+00	132
GO_CYTOPLASMIC_MRNA_PROCESSING_BODY	3.96E-04	3.95E-02	4.67E-01	1.85E+00	62
GO_MITOCHONDRIAL_MEMBRANE_PART	3.91E-04	3.95E-02	3.92E-01	1.81E+00	155
GO_MITOCHONDRIAL_PROTEIN_COMPLEX	3.88E-04	3.95E-02	4.01E-01	1.80E+00	126
GO_PROTEASOMAL_PROTEIN_CATABOLIC_PROCESS	3.83E-04	3.95E-02	3.33E-01	1.65E+00	256
GO_CELLULAR_PROTEIN_COMPLEX_ASSEMBLY	3.78E-04	3.95E-02	3.14E-01	1.58E+00	290
GO_POSITIVE_REGULATION_OF_PROTEOLYSIS	3.79E-04	3.95E-02	3.07E-01	1.56E+00	317
GO_ORGANELLE_INNER_MEMBRANE	3.75E-04	3.95E-02	2.93E-01	1.54E+00	458
GO_SIGNAL_TRANSDUCTION_BY_PROTEIN_PHOSPHORYLATION	3.80E-04	3.95E-02	3.02E-01	1.54E+00	324
GO_MITOCHONDRIAL_ENVELOPE	3.70E-04	3.95E-02	2.70E-01	1.46E+00	602
GO_MITOCHONDRIAL_PART	3.68E-04	3.95E-02	2.47E-01	1.36E+00	839
GO_ANATOMICAL_STRUCTURE_FORMATION_INVOLVED_IN_MORPHOGENESIS	3.64E-04	3.95E-02	2.47E-01	1.35E+00	766
GO_PHOSPHORYLATION	3.63E-04	3.95E-02	2.41E-01	1.35E+00	1036
GO_MITOCHONDRION	3.63E-04	3.95E-02	2.36E-01	1.34E+00	1419
GO_PROTEOLYSIS	3.63E-04	3.95E-02	2.40E-01	1.33E+00	899
GO_ESTABLISHMENT_OF_LOCALIZATION_IN_CELL	4.50E-04	3.95E-02	-2.21E-01	-1.27E+00	1464
GO_PROTEIN_LOCALIZATION	4.55E-04	3.95E-02	-2.25E-01	-1.30E+00	1572
GO_ORGANONITROGEN_COMPOUND_METABOLIC_PROCESS	4.51E-04	3.95E-02	-2.33E-01	-1.35E+00	1477
GO_ESTABLISHMENT_OF_PROTEIN_LOCALIZATION	4.48E-04	3.95E-02	-2.38E-01	-1.36E+00	1246
GO_CELLULAR_MACROMOLECULE_LOCALIZATION	4.42E-04	3.95E-02	-2.44E-01	-1.39E+00	1102
GO_MEMBRANE_ORGANIZATION	4.46E-04	3.95E-02	-2.55E-01	-1.41E+00	762
GO_ORGANONITROGEN_COMPOUND_BIOSYNTHETIC_PROCESS	4.38E-04	3.95E-02	-2.56E-01	-1.44E+00	880
GO_PROTEIN_LOCALIZATION_TO_ORGANELLE	4.40E-04	3.95E-02	-2.79E-01	-1.49E+00	502
GO_CELLULAR_AMIDE_METABOLIC_PROCESS	4.39E-04	3.95E-02	-2.76E-01	-1.51E+00	621
GO_LYTIC_VACUOLE	4.24E-04	3.95E-02	-2.93E-01	-1.55E+00	423
GO_SINGLE_ORGANISM_CELLULAR_LOCALIZATION	4.45E-04	3.95E-02	-2.82E-01	-1.57E+00	777
GO_AMIDE_BIOSYNTHETIC_PROCESS	4.33E-04	3.95E-02	-2.95E-01	-1.57E+00	463
GO_INTRACELLULAR_PROTEIN_TRANSPORT	4.40E-04	3.95E-02	-2.84E-01	-1.57E+00	702
GO_ORGANIC_CYCLIC_COMPOUND_CATABOLIC_PROCESS	4.28E-04	3.95E-02	-3.03E-01	-1.57E+00	356
GO_RRNA_METABOLIC_PROCESS	4.19E-04	3.95E-02	-3.16E-01	-1.58E+00	245
GO_VIRAL_LIFE_CYCLE	4.20E-04	3.95E-02	-3.31E-01	-1.66E+00	261
GO_PROTEIN_TARGETING	4.26E-04	3.95E-02	-3.33E-01	-1.73E+00	362
GO_DNA_REPLICATION	4.13E-04	3.95E-02	-3.60E-01	-1.74E+00	196
GO_STRUCTURAL_CONSTITUENT_OF_RIBOSOME	4.14E-04	3.95E-02	-3.62E-01	-1.75E+00	197
GO_ESTABLISHMENT_OF_PROTEIN_LOCALIZATION_TO_ORGANELLE	4.25E-04	3.95E-02	-3.48E-01	-1.79E+00	326
GO_PROTEIN_LOCALIZATION_TO_MEMBRANE	4.29E-04	3.95E-02	-3.50E-01	-1.80E+00	341
GO_RNA_CATABOLIC_PROCESS	4.15E-04	3.95E-02	-3.72E-01	-1.82E+00	211
GO_RIBOSOME	4.15E-04	3.95E-02	-3.73E-01	-1.83E+00	212
GO_ESTABLISHMENT_OF_PROTEIN_LOCALIZATION_TO_MEMBRANE	4.18E-04	3.95E-02	-3.72E-01	-1.86E+00	244
GO_RIBOSOMAL_SUBUNIT	4.11E-04	3.95E-02	-4.03E-01	-1.88E+00	154
GO_PROTEIN_TARGETING_TO_MEMBRANE	4.12E-04	3.95E-02	-4.27E-01	-1.98E+00	146
GO_PIGMENT_GRANULE	4.07E-04	3.95E-02	-4.54E-01	-1.98E+00	100
GO_NEURON_PROJECTION_REGENERATION	3.97E-04	3.95E-02	-6.11E-01	-1.98E+00	25
GO_CYTOSOLIC_PART	4.10E-04	3.95E-02	-4.20E-01	-2.02E+00	186
GO_DEVELOPMENTAL_PIGMENTATION	3.97E-04	3.95E-02	-5.81E-01	-2.04E+00	35
GO_PROTEIN_LOCALIZATION_TO_ENDOPLASMIC_RETICULUM	4.09E-04	3.95E-02	-4.57E-01	-2.05E+00	119
GO_SECONDARY_METABOLIC_PROCESS	3.97E-04	3.95E-02	-5.90E-01	-2.06E+00	34
GO_CELLULAR_PIGMENTATION	3.99E-04	3.95E-02	-5.60E-01	-2.06E+00	43
GO_NUCLEAR_TRANSCRIBED_MRNA_CATABOLIC_PROCESS_NONSENSE_MEDIATED_DECAY	4.08E-04	3.95E-02	-4.71E-01	-2.10E+00	115
GO_MULTI_ORGANISM_METABOLIC_PROCESS	4.14E-04	3.95E-02	-4.63E-01	-2.12E+00	134
GO_MELANIN_METABOLIC_PROCESS	3.85E-04	3.95E-02	-8.03E-01	-2.18E+00	13
GO_ESTABLISHMENT_OF_PROTEIN_LOCALIZATION_TO_ENDOPLASMIC_RETICULUM	4.06E-04	3.95E-02	-5.01E-01	-2.19E+00	101
GO_SECONDARY_METABOLITE_BIOSYNTHETIC_PROCESS	3.93E-04	3.95E-02	-7.65E-01	-2.21E+00	16
GO_TRANSLATIONAL_INITIATION	4.14E-04	3.95E-02	-4.87E-01	-2.24E+00	138
GO_CYTOSOLIC_LARGE_RIBOSOMAL_SUBUNIT	4.06E-04	3.95E-02	-5.69E-01	-2.26E+00	60
GO_PIGMENTATION	4.05E-04	3.95E-02	-5.63E-01	-2.35E+00	76
GO_CYTOSOLIC_RIBOSOME	4.05E-04	3.95E-02	-5.45E-01	-2.39E+00	104
