## Supplemental_Figures_Data_Tables for "Single-cell Genome-and-Transcriptome sequencing without upfront whole-genome amplification reveals cell state plasticity of melanoma subclones": Supplemental_Table_S3.xlsx

### Sheet: Table S3
Supplemental Table S3: GSEA at T28 of subclone A versus C
	pathway	pval	padj	ES	NES	nMoreExtreme	size	absNES
1	HALLMARK_EPITHELIAL_MESENCHYMAL_TRANSITION	0.000584	0.00494	0.278	3.46	0	172	3.46
2	HALLMARK_MYOGENESIS	0.000588	0.00494	0.268	3.25	0	163	3.25
3	HALLMARK_TGF_BETA_SIGNALING	0.000692	0.00494	0.347	2.69	0	51	2.69
4	HALLMARK_IL2_STAT5_SIGNALING	0.000583	0.00494	0.2	2.45	0	165	2.45
5	HALLMARK_APOPTOSIS	0.000604	0.00494	0.201	2.27	0	135	2.27
6	HALLMARK_INFLAMMATORY_RESPONSE	0.000604	0.00494	0.201	2.27	0	135	2.27
7	HALLMARK_TNFA_SIGNALING_VIA_NFKB	0.00117	0.0073	0.18	2.22	1	169	2.22
8	HALLMARK_UV_RESPONSE_DN	0.000604	0.00494	0.188	2.14	0	138	2.14
9	HALLMARK_ALLOGRAFT_REJECTION	0.00304	0.00964	0.19	2.08	4	124	2.08
10	HALLMARK_MITOTIC_SPINDLE	0.00399	0.00964	0.145	1.91	6	200	1.91
11	HALLMARK_KRAS_SIGNALING_UP	0.00595	0.0135	0.165	1.91	9	143	1.91
12	HALLMARK_COAGULATION	0.00888	0.0185	0.192	1.88	13	93	1.88
13	HALLMARK_ESTROGEN_RESPONSE_LATE	0.0118	0.0227	0.153	1.83	19	155	1.83
14	HALLMARK_P53_PATHWAY	0.0133	0.0246	0.141	1.79	22	182	1.79
15	HALLMARK_APICAL_JUNCTION	0.0176	0.0306	0.143	1.74	29	163	1.74
16	HALLMARK_CHOLESTEROL_HOMEOSTASIS	0.0197	0.0329	-0.177	-1.82	9	68	1.82
17	HALLMARK_GLYCOLYSIS	0.00725	0.0158	-0.109	-1.85	1	177	1.85
18	HALLMARK_UNFOLDED_PROTEIN_RESPONSE	0.0177	0.0306	-0.14	-1.86	6	111	1.86
19	HALLMARK_FATTY_ACID_METABOLISM	0.0116	0.0227	-0.136	-2	3	134	2
20	HALLMARK_HEME_METABOLISM	0.00353	0.00964	-0.125	-2.08	0	171	2.08
21	HALLMARK_MTORC1_SIGNALING	0.00388	0.00964	-0.125	-2.22	0	194	2.22
22	HALLMARK_REACTIVE_OXIGEN_SPECIES_PATHWAY	0.00343	0.00964	-0.268	-2.27	1	45	2.27
23	HALLMARK_MYC_TARGETS_V2	0.00372	0.00964	-0.241	-2.31	1	58	2.31
24	HALLMARK_G2M_CHECKPOINT	0.00405	0.00964	-0.164	-2.96	0	199	2.96
25	HALLMARK_ADIPOGENESIS	0.00366	0.00964	-0.172	-2.99	0	183	2.99
26	HALLMARK_PROTEIN_SECRETION	0.00235	0.00964	-0.26	-3.17	0	93	3.17
27	HALLMARK_DNA_REPAIR	0.00289	0.00964	-0.225	-3.39	0	138	3.39
28	HALLMARK_E2F_TARGETS	0.00397	0.00964	-0.204	-3.67	0	197	3.67
29	HALLMARK_MYC_TARGETS_V1	0.00397	0.00964	-0.211	-3.79	0	197	3.79
30	HALLMARK_OXIDATIVE_PHOSPHORYLATION	0.00405	0.00964	-0.287	-5.2	0	199	5.2
