## Supplemental_Figures_Data_Tables for "Single-cell Genome-and-Transcriptome sequencing without upfront whole-genome amplification reveals cell state plasticity of melanoma subclones": Supplemental_Table_S4.xlsx

### Sheet: Table S4
Supplemental Table 4: GSEA at T28 of subclone B versus C
	pathway	pval	padj	ES	NES	nMoreExtreme	size	absNES
1	HALLMARK_MITOTIC_SPINDLE	5.52E-04	2.53E-03	2.80E-01	3.61E+00	0	200	3.61E+00
2	HALLMARK_E2F_TARGETS	5.55E-04	2.53E-03	2.81E-01	3.59E+00	0	197	3.59E+00
3	HALLMARK_G2M_CHECKPOINT	5.52E-04	2.53E-03	2.79E-01	3.58E+00	0	199	3.58E+00
4	HALLMARK_MYC_TARGETS_V1	5.55E-04	2.53E-03	2.58E-01	3.29E+00	0	197	3.29E+00
5	HALLMARK_EPITHELIAL_MESENCHYMAL_TRANSITION	5.62E-04	2.53E-03	2.64E-01	3.22E+00	0	172	3.22E+00
6	HALLMARK_DNA_REPAIR	5.79E-04	2.53E-03	2.72E-01	3.04E+00	0	138	3.04E+00
7	HALLMARK_APOPTOSIS	5.81E-04	2.53E-03	2.64E-01	2.93E+00	0	135	2.93E+00
8	HALLMARK_UV_RESPONSE_UP	5.86E-04	2.53E-03	2.30E-01	2.52E+00	0	132	2.52E+00
9	HALLMARK_FATTY_ACID_METABOLISM	5.84E-04	2.53E-03	2.28E-01	2.51E+00	0	134	2.51E+00
10	HALLMARK_HYPOXIA	5.56E-04	2.53E-03	1.98E-01	2.47E+00	0	182	2.47E+00
11	HALLMARK_MYOGENESIS	1.13E-03	3.54E-03	2.04E-01	2.45E+00	1	163	2.45E+00
12	HALLMARK_MTORC1_SIGNALING	5.54E-04	2.53E-03	1.88E-01	2.40E+00	0	194	2.40E+00
13	HALLMARK_APICAL_JUNCTION	1.13E-03	3.54E-03	1.98E-01	2.37E+00	1	163	2.37E+00
14	HALLMARK_TGF_BETA_SIGNALING	6.74E-04	2.59E-03	3.10E-01	2.35E+00	0	51	2.35E+00
15	HALLMARK_HEME_METABOLISM	1.69E-03	4.70E-03	1.93E-01	2.34E+00	2	171	2.34E+00
16	HALLMARK_COAGULATION	6.08E-04	2.53E-03	2.34E-01	2.25E+00	0	93	2.25E+00
17	HALLMARK_GLYCOLYSIS	1.12E-03	3.54E-03	1.81E-01	2.22E+00	1	177	2.22E+00
18	HALLMARK_HEDGEHOG_SIGNALING	1.45E-03	4.26E-03	3.64E-01	2.17E+00	1	29	2.17E+00
19	HALLMARK_IL6_JAK_STAT3_SIGNALING	1.96E-03	5.16E-03	2.56E-01	2.10E+00	2	62	2.10E+00
20	HALLMARK_COMPLEMENT	6.32E-03	1.32E-02	1.69E-01	1.98E+00	10	154	1.98E+00
21	HALLMARK_PI3K_AKT_MTOR_SIGNALING	5.47E-03	1.24E-02	2.02E-01	1.94E+00	8	93	1.94E+00
22	HALLMARK_UNFOLDED_PROTEIN_RESPONSE	4.79E-03	1.20E-02	1.88E-01	1.94E+00	7	111	1.94E+00
23	HALLMARK_P53_PATHWAY	6.12E-03	1.32E-02	1.54E-01	1.92E+00	10	182	1.92E+00
24	HALLMARK_INTERFERON_GAMMA_RESPONSE	1.02E-02	2.05E-02	1.61E-01	1.90E+00	17	159	1.90E+00
25	HALLMARK_ADIPOGENESIS	1.22E-02	2.35E-02	1.47E-01	1.83E+00	21	183	1.83E+00
26	HALLMARK_INFLAMMATORY_RESPONSE	1.40E-02	2.58E-02	1.62E-01	1.80E+00	23	135	1.80E+00
27	HALLMARK_IL2_STAT5_SIGNALING	1.99E-02	3.01E-02	1.48E-01	1.77E+00	34	165	1.77E+00
28	HALLMARK_BILE_ACID_METABOLISM	1.48E-02	2.63E-02	1.87E-01	1.77E+00	23	90	1.77E+00
29	HALLMARK_ANDROGEN_RESPONSE	1.89E-02	2.95E-02	1.83E-01	1.75E+00	30	92	1.75E+00
30	HALLMARK_PEROXISOME	1.78E-02	2.94E-02	1.85E-01	1.75E+00	28	90	1.75E+00
31	HALLMARK_ALLOGRAFT_REJECTION	1.64E-02	2.83E-02	1.59E-01	1.71E+00	27	124	1.71E+00
32	HALLMARK_MYC_TARGETS_V2	1.83E-02	2.94E-02	-1.91E-01	-1.86E+00	8	58	1.86E+00
33	HALLMARK_OXIDATIVE_PHOSPHORYLATION	5.29E-03	1.24E-02	-2.19E-01	-3.96E+00	0	199	3.96E+00
